# Photoreceptor-induced LHL4 protects photosystem II in *Chlamydomonas reinhardtii*

**DOI:** 10.1101/2024.02.23.581703

**Authors:** Marie Dannay, Chloé Bertin, Eva Cavallari, Pascal Albanese, Dimitri Tolleter, Cécile Giustini, Mathilde Menneteau, Sabine Brugière, Yohann Couté, Giovanni Finazzi, Emilie Demarsy, Roman Ulm, Guillaume Allorent

**Author notes:** UMR9019 Genome Integrity & Cancers - CNRS, Université Paris-Saclay, Gustave Roussy Cancer Campus, 94800 Villejuif, France.

## Abstract

Photosynthesis, the fundamental process using light energy to convert CO_2_ to organic matter, is vital for life on Earth. It relies on capturing light through light-harvesting complexes in evolutionarily well-conserved photosystems (PS) I and II and on the conversion of light energy into chemical energy. Composition and organization of both photosystem core complexes are well conserved across evolution. PSII is particularly sensitive to photodamage but benefits from a large diversity of photoprotective mechanisms, finely tuned for the specific light conditions. Light Harvesting Complex protein family members (LHC and LHC-like families) have acquired a dual function during evolution. Members of the LHC antenna complexes of photosystems capture light energy whereas others dissipate excess energy that cannot be harnessed for photosynthesis. This process mainly occurs through non photochemical quenching (NPQ). In this work, we focus on the LHL4 protein, which is a LHC-like protein induced by UV-B and blue light photoreceptor signaling pathways in the model green microalgae *Chlamydomonas reinhardtii*. We demonstrate that alongside established NPQ effectors, LHL4 plays a key role in photoprotection, preventing singlet oxygen accumulation in PSII and promoting cell survival upon light stress. LHL4 protective function is distinct from that of NPQ-related proteins, as it specifically and uniquely binds to the transient monomeric form of the core PSII complex, safeguarding its integrity. LHL4 characterization expands our understanding of the interplay between light harvesting and photoprotection mechanisms upon light stress in photosynthetic microalgae.
