## Supplemental Table 3 for "Photoreceptor-induced LHL4 protects photosystem II in *Chlamydomonas reinhardtii*"

### Sheet: up
Supplemental Table 3: UV-B regulation of genes encoding proteins whose accumulation increases in response to UV-B
			Proteome		Transcriptome
			Log2FC	FDR	Log2FC	FDR
Cre08.g365900.t1.2	Stress-related chlorophyll a/b binding protein 1	LHCSR1	5.90764	4.14247e-06	4.63916	0.00718997
Cre17.g734644.t1.1	Squalene epoxidase	SQE1	4.77855	3.26246e-08	1.43993	5.02e-06
Cre12.g492600.t1.2	FAS Domain Flagellar Associated Protein 346	FAP346	3.99079	9.36895e-07	3.74239	1.16e-08
Cre03.g197750.t1.2	Glutathione peroxidase	GPX3	3.15143	8.17998e-08	4.21275	3.42e-08
Cre08.g367400.t1.1	Stress-related chlorophyll a/b binding protein 3	LHCSR3.2	3.15112	2.10381e-05	1.60916	0.0259562
Cre03.g145587.t1.1	Conserved in the Plant Lineage and Diatoms	CPLD1	3.02895	8.57688e-06	4.30776	8.9e-08
Cre17.g740950.t1.2	High intensity light-inducible Lhc-like gene	LHL4	2.88204	4.13463e-07	5.05577	0.000553636
Cre16.g673617.t1.1	Peptide chain release factor	PRF1	2.74774	3.53667e-06	1.66855	0.00247336
Cre13.g587500.t1.1	Flavin-containing amine oxidase	AOF8	2.57807	0.000144458	4.87644	1.87e-09
Cre01.g028600.t1.2	Short-chain dehydrogenase/reductase		2.55463	5.40967e-06	3.7923	2.64e-08
Cre09.g395650.t1.1			2.37076	0.000864799	n.d.	n.d.
Cre10.g466850.t1.1	peptidyl-prolyl cis-trans isomerase, FKBP-type	FKB18	2.26181	4.04785e-05	3.76907	1.89e-07
Cre17.g715000.t1.2	Heat shock protein 33	HSP33	2.15043	0.00252864	2.95756	3.73e-09
Cre12.g501050.t1.2	Aldehyde/histidinol dehydrogenase	ALD6	2.07092	3.8581e-06	2.28204	2e-07
Cre14.g624350.t1.2	Tocopherol O-methyltransferase	VTE6	2.05369	5.43885e-05	3.77534	4.38e-07
Cre02.g088500.t1.1		CPLD29	1.97945	4.20373e-06	2.9029	1.07e-08
Cre05.g241655.t1.1			1.96929	6.63507e-05	2.73854	1.28e-06
Cre04.g221550.t1.2	FAD-dependent oxidoreductase		1.96258	8.72445e-07	2.00958	3.54e-05
Cre09.g407801.t1.1	ABC1/COQ8 ser/thr kinase	AKC1	1.93368	3.89038e-06	1.9178	6.2e-07
Cre09.g401701.t1.1			1.87675	0.000110351	2.38693	7.12e-08
Cre17.g697050.t1.2			1.8727	1.20448e-05	3.74176	6.78e-10
Cre09.g411200.t1.2	Rieske [2Fe-2S] domain, putative, chloroplast location proposed	TEF5	1.83432	0.00010348	3.11217	6.02e-09
Cre02.g078507.t1.2			1.8123	0.00235777	3.00924	5e-09
Cre06.g294450.t1.1	Aldo/keto reductase		1.70995	5.9033e-06	2.9208	2.74e-08
Cre08.g358540.t1.1			1.6983	4.4119e-06	3.33247	6.78e-10
Cre06.g290350.t1.2			1.67841	0.00307657	2.1144	1.21e-06
Cre10.g439000.t1.1			1.61906	1.13217e-05	1.62861	5.09e-05
Cre10.g444550.t1.2	Signal peptide peptidase	SPP1A,SPPA1	1.49524	3.34677e-05	2.74686	1.58e-07
Cre13.g562850.t1.2	Chloroplast-localized protein similar to Arabidopsis Thylakoid Formation1	THF1	1.47765	8.88632e-06	2.49514	7.41e-09
Cre17.g720050.t1.2	membrane AAA-metalloprotease, chloroplast	FTSH2	1.42873	5.8329e-06	2.51135	8.65e-10
Cre02.g088400.t1.2	Deg protease	DEG1,DEG1A	1.33579	0.00590244	1.67066	1.36e-06
Cre06.g286350.t1.2	UbiE/COQ5 methyltransferase family protein	UMM6	1.305	0.000910359	2.17571	9.34e-07
Cre12.g485800.t1.2	FtsH-like membrane ATPase/metalloprotease	FTSH1	1.29643	1.12741e-05	2.34201	9.84e-09
Cre02.g142146.t1.1	predicted protein	CGL102	1.2754	0.000471571	3.19445	1.15e-09
Cre03.g148950.t1.2	Putative RNA binding protein with S1 domain	CGL43	1.27153	0.000377077	1.42808	0.000529844
Cre03.g195200.t1.2	Conserved in the Green Lineage	CGL76	1.21891	2.45319e-05	3.16134	1.13e-08
Cre13.g565650.t1.2			1.21273	0.000175048	2.93014	1.62e-06
Cre06.g273700.t1.2	Photosystem II stability/assembly factor HCF136	HCF136	1.17368	7.80673e-05	2.77154	2.69e-09
Cre06.g279850.t1.2	Putative dehydrogenase		1.16885	0.00293703	2.45189	1.72e-08
Cre13.g578650.t1.1	HCF173 homolog	CPLD10	1.10159	0.000188893	2.46067	2.99e-07
Cre03.g184550.t1.2	Conserved in the Plant Lineage and Diatoms	CPLD28	1.095	0.00101386	1.32984	0.000261032
Cre10.g458450.t1.1	Glutathione peroxidase	GPX5	1.08656	0.000334484	2.45214	4.13e-06
Cre05.g232150.t1.2	Glutamate dehydrogenase	GDH2	1.07428	0.00112152	0.664628	0.0774754
Cre12.g517900.t1.1	Chloroplast-associated SecA protein	SECA1	1.05852	0.0012965	1.46204	1.1e-05
Cre14.g617300.t1.2	Signal peptide peptidase-like protein	PSL3	1.00652	6.05192e-05	0.55623	0.0245341
Cre09.g397250.t1.2	Delta-9 desaturase	FAD5A	1.00595	0.000991359	1.50066	4.64e-07
